# Ancestral secretory programs underlie the evolution of morphological innovations across Spiralia

**DOI:** 10.64898/2026.03.09.710468

**Authors:** Yitian Bai, Biyang Hu, Kunyin Jiang, Hong Yu, Lingfeng Kong, Shaojun Du, Shikai Liu, Qi Li

**Affiliations:** Key Laboratory of Mariculture, Ministry of Education, Ocean University of China, Qingdao 266003, China; Institute of Marine and Environmental Technology, Department of Biochemistry and Molecular Biology, University of Maryland School of Medicine, Baltimore, MD, USA; Qingdao Institute of Blue Seed Industry, Qingdao 266073, China

## Abstract

Understanding how morphological innovations arise from ancestral genetic and cellular systems remains a major challenge in evolutionary biology. Molluscan shells represent one of the most diverse morphological novelties within Spiralia and have been central to the ecological and evolutionary diversification of molluscs. However, the cellular basis of shell formation and the evolutionary origin of shell-forming cell types remain poorly understood. Here, we present a single-cell transcriptomic atlas of the Pacific oyster (*Crassostrea gigas*) mantle and show that molluscan shell-forming cells evolved through diversification built upon ancestral epithelial-secretory systems in spiralians. We identify six spatially segregated shell-forming epithelial cell types, and demonstrate that larval and adult shell-forming cells are developmentally independent and characterized by transcriptomes enriched for evolutionarily young genes and lineage-specific gene duplication. Cross-species cell-type comparisons further reveal that oyster shell-forming cells share transcriptional and functional features with epithelial-secretory programs across Spiralia. Together, we propose that a genetic foundation for shell formation was already present in the last common ancestor of Spiralia, and that molluscan shell diversity arose through repeated co-option of ancestral cellular programs coupled with novel genes. Our study provides a framework for understanding how ancient cellular architectures can be repeatedly reconfigured to generate morphological novelty during evolution.
