## Supplementary material for "Ancestral secretory programs underlie the evolution of morphological innovations across Spiralia": Supplementary file 1.xlsx

### Sheet: Supplementary file 1
Supplementary file 1. The proportion of cell clusters in adult mantle of C. gigas.
Cluster	Cell type	Cell number	Percentage (%)
0	Unknown	4382	0.116707
1	Hemocytes (small granule cells)	3944	0.105042
2	Unknown	2525	0.067249
3	Unknown	2043	0.0544118
4	Myocytes	1870	0.0498042
5	Cilia	1857	0.049458
6	Unknown	1493	0.0397635
7	Myocytes	1472	0.0392042
8	Hemocytes (blast-like cells)	1335	0.0355554
9	Hemocytes (hyalinocytes)	1450	0.0386183
10	Hemocytes (small granule cells)	843	0.0224519
11	Myocytes	1338	0.0356353
12	Neurons	1295	0.0344901
13	Unknown	1143	0.0304418
14	Vesicular connective tissue cells	1067	0.0284177
15	Unknown	1045	0.0278318
16	Unknown	930	0.024769
17	Hemocytes (blast-like cells)	641	0.0170719
18	SEC2	880	0.0234373
19	Unknown	817	0.0217594
20	Unknown	667	0.0177644
21	SEC6	658	0.0175247
22	SEC1	590	0.0157136
23	Proliferative cells	573	0.0152609
24	Hemocytes (blast-like cells)	476	0.0126774
25	Hemocytes (vesicular cells)	338	0.00900205
26	Unknown	424	0.0112925
27	SEC3	289	0.00769702
28	Unknown	278	0.00740405
29	SEC4	243	0.00647189
30	Cilia	238	0.00633872
32	Hemocytes (small granule cells)	124	0.00330253
33	SEC5	143	0.00380856
Total		37411	1
