## Supplementary material for "Ancestral secretory programs underlie the evolution of morphological innovations across Spiralia": Supplementary file 2.xlsx

### Sheet: Supplementary file 2
Supplementary file 2. Marker genes for cell-type annotation in larval (trochophore) and adult (mantle) stages of C. gigas. Gene names used in this study were retained from previously published oyster studies where established. For genes requiring cross-species orthology assessment, reciprocal best BLAST hits were identified between the predicted proteomes of C. gigas and the corresponding referen…
Stage/tissue	Cell type	Gene ID (previous study)	Species	Gene name (previous study)	Gene name (This study)	Gene ID	Description (NCBI)	Description (eggNOG)	Reference	DOI	Distrubution	Experimental methods
Adult mantle	SEC1, SEC2, SEC3	CNI_013832	C. nippona	Pif	Pif	LOC105325156	uncharacterized LOC105325156	Collagen alpha-1(XXI) chain	Bai et al. (2023)	https://doi.org/10.1186/s12915-023-01706-y	Figure S20	DIG chromogenic ISH
	SEC3, SEC4	CNI_014385	C. nippona	LamG3	LamG3	LOC105336368	protein PIF	-	Bai et al. (2023)	https://doi.org/10.1186/s12915-023-01706-y	Figure S20	DIG chromogenic ISH
	SEC4	CNI_014386	C. nippona	Pif	Pif-like	LOC105336346	sushi, von Willebrand factor type A, EGF and pentraxin domain-containing protein 1	carbohydrate binding	Bai et al. (2023)	https://doi.org/10.1186/s12915-023-01706-y	Figure S20	DIG chromogenic ISH
	SEC5	CNI_015381	C. nippona	sleB	sleB	LOC105347390	spore cortex-lytic enzyme	-	Bai et al. (2023)	https://doi.org/10.1186/s12915-023-01706-y	Figure 2f	DIG chromogenic ISH
	SEC6	Tyr	C. gigas	Tyr	Tyr	Tyr	tyrosinase	tyrosinase	Zhu et al. (2021)	https://doi.org/10.1007/s10126-021-10063-2	Figure 8	DIG chromogenic ISH
	SEC1	-	C. gigas	-	rbp4b	LOC105329954	retinol-binding protein 4-B	-	This study	-	-	FISH
	SEC2	-	C. gigas	-	BMPER	LOC105333790	BMP-binding endothelial regulator protein	von Willebrand factor (vWF) type D domain	This study	-	-	FISH
	SEC3	-	C. gigas	-	Unc-34425	LOC105334425	uncharacterized LOC105334425	Beta-microseminoprotein (PSP-94)	This study	-	-	FISH
	SEC4	-	C. gigas	-	Unc-25054	LOC105325054	uncharacterized LOC105325054	-	This study	-	-	FISH
	SEC5	-	C. gigas	-	Unc-42230	LOC105342230	-	-	This study	-	-	FISH
	SEC6	-	C. gigas	-	Unc-46765	LOC105346765	-	BPTI/Kunitz family of serine protease inhibitors.	This study	-	-	FISH
	Hemocytes (small granule cells)	G21091	C. gigas	X-box binding protein-like protein	XBP	LOC105326482	uncharacterized LOC105326482	-	De La Forest Divonne et al. (2025)	https://doi.org/10.7554/eLife.102622	Figures 3, 5, and 6	MCDH staining, qPCR, functional validation
	Hemocytes (small granule cells)	G22387	C. gigas	TGc domain-containing protein	TGcp	LOC105334492	protein-glutamine gamma-glutamyltransferase 4	coagulation factor XIII	De La Forest Divonne et al. (2025)	https://doi.org/10.7554/eLife.102622	Figures 3, 5, and 6	MCDH staining, qPCR, functional validation
	Hemocytes (blast-like cells)	G12472	C. gigas	Galectin	Galectin	LOC105347705	galectin-4	lymphatic endothelial cell migration	De La Forest Divonne et al. (2025)	https://doi.org/10.7554/eLife.102622	Figures 3, 5, and 6	MCDH staining, qPCR, functional validation
	Hemocytes (blast-like cells)	G3767	C. gigas	Natterin-1	Natterin-1	LOC105324352	natterin-3	Repeats found in Drosophila proteins.	De La Forest Divonne et al. (2025)	https://doi.org/10.7554/eLife.102622	Figures 3, 5, and 6	MCDH staining, qPCR, functional validation
	Hemocytes (hyalinocytes)	G17277	C. gigas	Putative modulator of levamisole receptor-1	LEVAR	LOC105335177	-	Modulator of levamisole receptor-1	De La Forest Divonne et al. (2025)	https://doi.org/10.7554/eLife.102622	Figures 3, 5, and 6	MCDH staining, qPCR, functional validation
	Hemocytes (hyalinocytes)	G20916	C. gigas	Irx3	Irx3	LOC105325470	iroquois-class homeodomain protein irx-2	Motif in Iroquois-class homeodomain proteins (only). Unknown function.	Piovani et al. (2023)	https://doi.org/10.1126/sciadv.adg6034	Figure 2C	DIG chromogenic ISH
	Hemocytes (vesicular cells)	G13140	C. gigas	DBH-like monooxygenase protein 1	Moxd1	LOC105334556	DBH-like monooxygenase protein 1	-	De La Forest Divonne et al. (2025)	https://doi.org/10.7554/eLife.102622	Figures 3, 5, and 6	MCDH staining, qPCR, functional validation
	Myocytes	-	C. gigas	CgSmhc	CgSmhc	LOC105329786	myosin heavy chain, striated muscle	motor activity	Li et al. (2021)	https://doi.org/10.1016/j.ijbiomac.2021.03.022	Figures 3, 4 and 6	DIG chromogenic ISH, CRISPR/Cas9 knockout
	Myocytes	-	C. gigas	CgMELC	CgMELC	LOC105317061	myosin essential light chain, striated adductor muscle	EF-hand domain	Li et al. (2021)	https://doi.org/10.1007/s10126-020-10016-1	Figures 3, 4 and 5	CRISPR/Cas9 knockout
	Myocytes	LOC105329634	C. gigas	CgPM	CgPM	LOC105329634	paramyosin	motor activity	Li et al. (2021)	https://doi.org/10.1016/j.cbpb.2021.110594	Figures 8F and 8G	DIG chromogenic ISH
	Myocytes	G5908	C. gigas	Tnnt	Tnnt	LOC105348570	troponin T, skeletal muscle	It is involved in the biological process described with regulation of muscle contraction	Piovani et al. (2023)	https://doi.org/10.1126/sciadv.adg6034	Figure 2C	DIG chromogenic ISH
	Myocytes	G2852	C. gigas	Hs3s5	Hs3s5	LOC105348490	heparan sulfate glucosamine 3-O-sulfotransferase 5	Sulfotransferase activity	Piovani et al. (2023)	https://doi.org/10.1126/sciadv.adg6034	Figure 2C	DIG chromogenic ISH
	Cilia	G20358	C. gigas	Tekt1	Tekt1	LOC105320177	tektin-1	Tektin 1	Piovani et al. (2023)	https://doi.org/10.1126/sciadv.adg6034	Figure 2C	DIG chromogenic ISH
	Cilia	G21075	C. gigas	Crocc	Crocc	LOC105331920	rootletin	Ciliary rootlet coiled-coil, rootletin	Piovani et al. (2023)	https://doi.org/10.1126/sciadv.adg6034	Figures 2C and S1	HCR ISH
	Cilia	G13256	C. gigas	Rsh4a-2	Rsh4a-2	LOC105338883	radial spoke head protein 4 homolog A	microtubule-based process	Piovani et al. (2023)	https://doi.org/10.1126/sciadv.adg6034	Figures 2C and S1	HCR ISH
	Cilia	G4808	C. gigas	Unc-13033	Unc-13033	LOC105338950	uncharacterized LOC105338950	-	Piovani et al. (2023)	https://doi.org/10.1126/sciadv.adg6034	Figures 2C and S1	HCR ISH
	Cilia	G15286	C. gigas	Tbb-4	Tbb-4	LOC105343071	tubulin beta chain	Tubulin beta-4B	Piovani et al. (2023)	https://doi.org/10.1126/sciadv.adg6034	Figure 2C	DIG chromogenic ISH
	Neurons	G5790	C. gigas	Myomodulin	Myomodulin	LOC105324772	myomodulin neuropeptides 2	-	Piovani et al. (2023)	https://doi.org/10.1126/sciadv.adg6034	Figure S1	HCR ISH
	Neurons	G17269	C. gigas	GNQQNxP	GNQQNxP	LOC105348917	-	-	Piovani et al. (2023)	https://doi.org/10.1126/sciadv.adg6034	Figures 2C and S1	HCR ISH
	Neurons	G12980	C. gigas	7B2	7B2	LOC105345135	neuroendocrine protein 7B2	peptide hormone processing	Piovani et al. (2023)	https://doi.org/10.1126/sciadv.adg6034	Figure 2C	DIG chromogenic ISH
	Vesicular connective tissue cells	LOC105333128	C. gigas	STBD1	STBD1	LOC105333128	uncharacterized LOC105333128	glycophagy	Ren et al. (2026)	https://doi.org/10.1038/s42003-026-09546-6	Figures 2 and 4	DIG FISH, functional validation
	Proliferative cells	AY039650.1	C. gigas	SCL	SCL	LOC105336631	T-cell acute lymphocytic leukemia protein 1-like	Domain of unknown function (DUF4793)	Song et al. (2016)	https://dx.doi.org/10.1016/j.fsi.2016.02.023	Figures 4 and 5	Immunofluorescence
	Proliferative cells	LOC105341104	C. gigas	PCNA	PCNA	LOC105341104	proliferating cell nuclear antigen	DNA polymerase processivity factor activity	Yu et al. (2022)	https://doi.org/10.1016/j.fsi.2022.02.018	Figure 7	Immunofluorescence
Trochophore	Shell gland1	G27133	C. gigas	Co6a4-3	Co6a4-3	LOC105319624	uncharacterized LOC105319624	von Willebrand factor type A domain	Piovani et al. (2023)	https://doi.org/10.1126/sciadv.adg6034	Figure 2C	DIG chromogenic ISH
	Shell gland1 and shell gland2	LOC105344040	C. gigas	cgi-tyr1/Typ-2	Typ-2	LOC105344040	tyrosinase-like protein 2	Common central domain of tyrosinase	Huan et al. (2013); Zhu et al. (2021)	https://doi.org/10.1007/s00427-013-0450-z; https://doi.org/10.1007/s10126-021-10063-2	Figures 2 and 3 (Huan et al., 2013); Figure 9 (Zhu et al., 2021)	DIG chromogenic ISH
	Shell gland1 and shell gland2	G1708	C. gigas	SOX8-SOX9	SOX8-SOX9	LOC105340517	transcription factor Sox-8-like	regulation of cell proliferation involved in tissue homeostasis	Piovani et al. (2023)	https://doi.org/10.1126/sciadv.adg6034	Figure 2C	DIG chromogenic ISH
	Shell gland1 and shell gland2	G9899	C. gigas	Unc-3293	Unc-3293	LOC105319410	serine-rich adhesin for platelets	-	Piovani et al. (2023)	https://doi.org/10.1126/sciadv.adg6034	Figure 2C	DIG chromogenic ISH
	Shell gland3	G27712	C. gigas	Gbrb	Gbrb	LOC105344230	dopamine beta-hydroxylase	Oxidoreductase activity, acting on paired donors, with incorporation or reduction of molecular oxygen, reduced ascorbate as one donor, and incorporation of one atom of oxygen	Piovani et al. (2023)	https://doi.org/10.1126/sciadv.adg6034	Figure 2C	DIG chromogenic ISH
	Shell gland4	G8886	C. gigas	Pif-1	Pif-1	LOC105344097	uncharacterized LOC105344097	collagen	Piovani et al. (2023)	https://doi.org/10.1126/sciadv.adg6034	Figure 2C	DIG chromogenic ISH
	Proliferative cells	G6676	C. gigas	A1cf-2	A1cf-2	LOC105341857	APOBEC1 complementation factor	cytidine to uridine editing	Piovani et al. (2023)	https://doi.org/10.1126/sciadv.adg6034	Figure 2C	DIG chromogenic ISH
	Proliferative cells	G322	C. gigas	Unc-10915	Unc-10915	LOC105329605	uncharacterized LOC105329605	-	Piovani et al. (2023)	https://doi.org/10.1126/sciadv.adg6034	Figure 2C	DIG chromogenic ISH
	Neurons	G5790	C. gigas	Myomodulin	Myomodulin	LOC105324772	myomodulin neuropeptides 2	-	Piovani et al. (2023)	https://doi.org/10.1126/sciadv.adg6034	Figure S1	HCR ISH
	Neurons	G17269	C. gigas	GNQQNxP	GNQQNxP	LOC105348917	-	-	Piovani et al. (2023)	https://doi.org/10.1126/sciadv.adg6034	Figures 2C and S1	HCR ISH
	Neurons	G12980	C. gigas	7B2	7B2	LOC105345135	neuroendocrine protein 7B2	peptide hormone processing	Piovani et al. (2023)	https://doi.org/10.1126/sciadv.adg6034	Figure 2C	DIG chromogenic ISH
	Hemocytes	G25296	C. gigas	Lhx2-9	Lhx2-9	LOC105322264	LIM/homeobox protein Lhx9	LIM homeobox	Piovani et al. (2023)	https://doi.org/10.1126/sciadv.adg6034	Figure 2C	DIG chromogenic ISH
	Hemocytes	G20916	C. gigas	Irx3	Irx3	LOC105325470	iroquois-class homeodomain protein irx-2	Motif in Iroquois-class homeodomain proteins (only). Unknown function.	Piovani et al. (2023)	https://doi.org/10.1126/sciadv.adg6034	Figure 2C	DIG chromogenic ISH
	Hemocytes	G30122	C. gigas	Tktl2-3	Tktl2-3	LOC105328534	transketolase-like protein 2	Transketolase	Piovani et al. (2023)	https://doi.org/10.1126/sciadv.adg6034	Figure 2C	DIG chromogenic ISH
	Cilia	G20358	C. gigas	Tekt1	Tekt1	LOC105320177	tektin-1	Tektin 1	Piovani et al. (2023)	https://doi.org/10.1126/sciadv.adg6034	Figure 2C	DIG chromogenic ISH
	Cilia	G21075	C. gigas	Crocc	Crocc	LOC105331920	rootletin	Ciliary rootlet coiled-coil, rootletin	Piovani et al. (2023)	https://doi.org/10.1126/sciadv.adg6034	Figures 2C and S1	HCR ISH
	Cilia	G13256	C. gigas	Rsh4a-2	Rsh4a-2	LOC105338883	radial spoke head protein 4 homolog A	microtubule-based process	Piovani et al. (2023)	https://doi.org/10.1126/sciadv.adg6034	Figures 2C and S1	HCR ISH
	Cilia	G4808	C. gigas	Unc-13033	Unc-13033	LOC105338950	uncharacterized LOC105338950	-	Piovani et al. (2023)	https://doi.org/10.1126/sciadv.adg6034	Figures 2C and S1	HCR ISH
	Myocytes	-	C. gigas	CgSmhc	CgSmhc	LOC105329786	myosin heavy chain, striated muscle	motor activity	Li et al. (2021)	https://doi.org/10.1016/j.ijbiomac.2021.03.022	Figures 3, 4 and 6	DIG chromogenic ISH, CRISPR/Cas9 knockout
	Myocytes	-	C. gigas	CgMELC	CgMELC	LOC105317061	myosin essential light chain, striated adductor muscle	EF-hand domain	Li et al. (2021)	https://doi.org/10.1007/s10126-020-10016-1	Figures 3, 4 and 5	CRISPR/Cas9 knockout
	Myocytes	LOC105329634	C. gigas	CgPM	CgPM	LOC105329634	paramyosin	motor activity	Li et al. (2021)	https://doi.org/10.1016/j.cbpb.2021.110594	Figures 8F and 8G	DIG chromogenic ISH
	Myocytes	G27686	C. gigas	Mb211	Mb211	LOC105336521	protein mab-21-like 2	Mab-21 protein	Piovani et al. (2023)	https://doi.org/10.1126/sciadv.adg6034	Figure 2C	DIG chromogenic ISH
	Myocytes	G5908	C. gigas	Tnnt	Tnnt	LOC105348570	troponin T, skeletal muscle	It is involved in the biological process described with regulation of muscle contraction	Piovani et al. (2023)	https://doi.org/10.1126/sciadv.adg6034	Figure 2C	DIG chromogenic ISH
	Myocytes	G17152	C. gigas	Eaa2-1	Eaa2-1	LOC105335486	-	amino acid transporter	Piovani et al. (2023)	https://doi.org/10.1126/sciadv.adg6034	Figures 2C and S1	HCR ISH
	Myocytes	G10701	C. gigas	Nac2-1	Nac2-1	LOC105346273	sodium/calcium exchanger 3	Belongs to the Ca(2 ) cation antiporter (CaCA) (TC 2.A.19) family	Piovani et al. (2023)	https://doi.org/10.1126/sciadv.adg6034	Figures 2C and S1	HCR ISH
	Myocytes	G2852	C. gigas	Hs3s5	Hs3s5	LOC105348490	heparan sulfate glucosamine 3-O-sulfotransferase 5	Sulfotransferase activity	Piovani et al. (2023)	https://doi.org/10.1126/sciadv.adg6034	Figure 2C	DIG chromogenic ISH
