## Supplementary material for "Ancestral secretory programs underlie the evolution of morphological innovations across Spiralia": Supplementary file 3.xlsx

### Sheet: Supplementary file 3
Supplementary file 3. The proportion of cell clusters of C. gigas trochophore.
Cluster	Cell type	Cell number	Percentage (%)
0	Unknown	331	4.74
1	Myocytes	231	3.31
2	Unknown	196	2.81
3	Myocytes	193	2.77
4	Cilia	175	2.51
5	Myocytes	174	2.49
6	Unknown	167	2.39
7	Unknown	166	2.38
8	Myocytes	165	2.36
9	Cilia	162	2.32
10	Unknown	162	2.32
11	Proliferative cells	161	2.31
12	Hemocytes	150	2.15
13	Shell gland2	154	2.21
14	Myocytes	99	1.42
15	Hemocytes	154	2.21
16	Unknown	153	2.19
17	Hemocytes	145	2.08
18	Cilia	143	2.05
19	Hemocytes	143	2.05
20	Myocytes	141	2.02
21	Unknown	140	2.01
22	Hemocytes	136	1.95
23	Unknown	126	1.81
24	Shell gland1	129	1.85
25	Myocytes	129	1.85
26	Myocytes	129	1.85
27	Shell gland2	127	1.82
28	Shell gland4	121	1.73
29	Myocytes	91	1.3
30	Myocytes	108	1.55
31	Myocytes	74	1.06
32	Proliferative cells	104	1.49
33	Unknown	98	1.4
34	Hemocytes	107	1.53
35	Unknown	67	0.96
36	Cilia	106	1.52
37	Hemocytes	105	1.5
38	Hemocytes	97	1.39
39	Hemocytes	67	0.96
40	Hemocytes	98	1.4
41	Hemocytes	89	1.28
42	Shell gland4	89	1.28
43	Neurons	87	1.25
44	Myocytes	86	1.23
45	Unknown	73	1.05
46	Unknown	62	0.89
47	Unknown	63	0.9
48	Unknown	72	1.03
49	Proliferative cells	72	1.03
50	Proliferative cells	69	0.99
51	Shell gland3	69	0.99
52	Unknown	67	0.96
53	Hemocytes	55	0.79
54	Hemocytes	49	0.7
55	Unknown	48	0.69
56	Myocytes	47	0.67
57	Shell gland3	40	0.57
58	Unknown	33	0.47
59	Myocytes	20	0.29
60	Hemocytes	27	0.39
61	Unknown	22	0.32
62	Cilia	15	0.21
Total		6978	100
