## Supplementary material for "Ancestral secretory programs underlie the evolution of morphological innovations across Spiralia": Supplementary file 4.xlsx

### Sheet: Supplementary file 4
Supplementary file 4. Pairwise counts of overlapping marker gene betweem larval (trochophore) and adult (mantle) cell types. Values indicate the numbers of overlapping marker genes between each pair of cell types. Numbers in parentheses are statistical significance of marker-gene overlap assessed using a one-sided hypergeometric test, followed by Benjamini–Hochberg correction for multiple compari…
	Shell gland1	Shell gland2	Shell gland3	Shell gland4	Proliferative cells	Neurons	Hemocytes	Myocytes	Cilia
SEC1	11 (1)	13 (1)	3 (1)	13 (1)	96 (7.13E-06)	6 (1)	4 (1)	2 (1)	12 (1)
SEC2	10 (8.34E-01)	11 (7.63E-01)	4 (1)	5 (1)	51 (7.63E-01)	1 (1)	2 (1)	0 (1)	5 (1)
SEC3	5 (1)	5 (1)	5 (1)	5 (1)	73 (2.48E-06)	5 (1)	5 (1)	4 (1)	1 (1)
SEC4	5 (4.88E-01)	4 (1)	3 (1)	2 (1)	3 (1)	1 (1)	1 (1)	3 (1)	1 (1)
SEC5	3 (1)	3 (1)	3 (1)	2 (1)	9 (1)	0 (1)	0 (1)	1 (1)	1 (1)
SEC6	7 (1.28E-01)	8 (6.89E-02)	3 (1)	1 (1)	1 (1)	0 (1)	1 (1)	0 (1)	1 (1)
Proliferative cells	3 (1)	2 (1)	0 (1)	16 (1)	171 (1.71E-29)	8 (1)	38 (1)	16 (1)	19 (1)
Neurons	5 (1)	5 (1)	2 (1)	17 (6.67E-03)	28 (1)	30 (1.44E-14)	18 (1)	27 (8.99E-04)	15 (1)
Hemocytes (blast-like cells)	2 (1)	2 (1)	1 (1)	7 (1)	12 (1)	6 (1)	37 (7.63E-01)	12 (1)	13 (1)
Hemocytes (hyalinocytes)	1 (1)	2 (1)	3 (1)	7 (1)	47 (1)	7 (1)	47 (1)	15 (1)	8 (1)
Hemocytes (small granule cells)	6 (1)	6 (1)	7 (1)	21 (1)	67 (1)	15 (1)	119 (1.85E-04)	29 (1)	39 (1)
Hemocytes (vesicular cells)	2 (1)	3 (1)	1 (1)	5 (1)	11 (1)	4 (1)	44 (7.72E-04)	9 (1)	7 (1)
Myocytes	3 (1)	4 (1)	3 (1)	9 (1)	90 (3.43E-02)	5 (1)	20 (1)	46 (3.14E-05)	6 (1)
Cilia	2 (1)	1 (1)	2 (1)	18 (2.64E-02)	69 (1.31E-03)	13 (8.26E-02)	11 (1)	12 (1)	26 (1.40E-01)
Vesicular connective tissue cells	6 (1)	7 (1)	8 (1)	14 (1)	189 (3.60E-12)	6 (1)	41 (1)	31 (1)	36 (1)
