## Supplementary material for "Ancestral secretory programs underlie the evolution of morphological innovations across Spiralia": Supplementary file 5.xlsx

### Sheet: Supplementary file 5
Supplementary file 5. GO enrichment of marker genes in larval shell gland and adult SEC of C. gigas (FDR-adjusted significance, q value < 0.05). The GO term shared between SECs and shell gland cells is highlighted in red.
Cell type	Ontology	ID	Description	GeneRatio	BgRatio	RichFactor	FoldEnrichment	zScore	pvalue	p.adjust	qvalue	Gene count
SEC	BP	GO:0002181	cytoplasmic translation	31/37	120/12050	0.258333	84.1329	50.7918	2.89397e-58	1.76243e-55	1.62367e-55	31
SEC	BP	GO:0043043	peptide biosynthetic process	33/37	463/12050	0.0712743	23.2123	27.0489	3.64586e-43	1.11016e-40	1.02276e-40	33
SEC	BP	GO:0006614	SRP-dependent cotranslational protein targeting to membrane	22/37	69/12050	0.318841	103.839	47.5428	9.87004e-42	2.00362e-39	1.84587e-39	22
SEC	BP	GO:0006613	cotranslational protein targeting to membrane	22/37	75/12050	0.293333	95.5315	45.5743	8.59498e-41	1.30859e-38	1.20556e-38	22
SEC	BP	GO:0045047	protein targeting to ER	22/37	76/12050	0.289474	94.2745	45.269	1.20821e-40	1.47161e-38	1.35574e-38	22
SEC	BP	GO:0072599	establishment of protein localization to endoplasmic reticulum	22/37	83/12050	0.26506	86.3237	43.2879	1.14023e-39	1.15733e-37	1.06621e-37	22
SEC	BP	GO:0000184	nuclear-transcribed mRNA catabolic process, nonsense-mediated decay	22/37	93/12050	0.236559	77.0416	40.8538	1.97136e-38	1.71509e-36	1.58005e-36	22
SEC	BP	GO:0070972	protein localization to endoplasmic reticulum	22/37	97/12050	0.226804	73.8646	39.9866	5.59278e-38	4.2575e-36	3.9223e-36	22
SEC	BP	GO:0006413	translational initiation	24/37	176/12050	0.136364	44.4103	32.196	5.34325e-36	3.6156e-34	3.33094e-34	24
SEC	BP	GO:0006612	protein targeting to membrane	22/37	147/12050	0.14966	48.7406	32.3198	1.24611e-33	7.5888e-32	6.99132e-32	22
SEC	BP	GO:0000956	nuclear-transcribed mRNA catabolic process	22/37	175/12050	0.125714	40.9421	29.5382	7.35936e-32	4.07441e-30	3.75363e-30	22
SEC	BP	GO:0090150	establishment of protein localization to membrane	23/37	241/12050	0.0954357	31.0811	26.1786	1.3844e-30	7.02582e-29	6.47267e-29	23
SEC	BP	GO:0006402	mRNA catabolic process	22/37	258/12050	0.0852713	27.7708	24.1228	5.37204e-28	2.51659e-26	2.31846e-26	22
SEC	BP	GO:0006401	RNA catabolic process	22/37	287/12050	0.0766551	24.9647	22.8036	5.94392e-27	2.5856e-25	2.38204e-25	22
SEC	BP	GO:0141188	nucleic acid catabolic process	22/37	330/12050	0.0666667	21.7117	21.1719	1.35824e-25	5.51446e-24	5.08029e-24	22
SEC	BP	GO:0006605	protein targeting	22/37	351/12050	0.0626781	20.4127	20.4841	5.37352e-25	2.0453e-23	1.88427e-23	22
SEC	BP	GO:0042254	ribosome biogenesis	19/37	256/12050	0.0742188	24.1712	20.7965	1.0622e-22	3.80518e-21	3.50559e-21	19
SEC	BP	GO:0034655	nucleobase-containing compound catabolic process	22/37	494/12050	0.0445344	14.5038	17.0085	1.01099e-21	3.42052e-20	3.15122e-20	22
SEC	BP	GO:0022613	ribonucleoprotein complex biogenesis	19/37	424/12050	0.0448113	14.594	15.8148	1.59529e-18	5.11331e-17	4.71074e-17	19
SEC	BP	GO:0042255	ribosome assembly	11/37	66/12050	0.166667	54.2793	24.0869	4.24489e-17	1.29257e-15	1.1908e-15	11
SEC	BP	GO:0042273	ribosomal large subunit biogenesis	9/37	67/12050	0.134328	43.7475	19.4722	3.20015e-13	9.28045e-12	8.54979e-12	9
SEC	BP	GO:0000028	ribosomal small subunit assembly	6/37	20/12050	0.3	97.7027	24.0199	2.05725e-11	5.69483e-10	5.24647e-10	6
SEC	BP	GO:0042274	ribosomal small subunit biogenesis	8/37	72/12050	0.111111	36.1862	16.6187	3.66199e-11	9.69631e-10	8.9329e-10	8
SEC	BP	GO:0006364	rRNA processing	10/37	169/12050	0.0591716	19.2708	13.2747	5.66451e-11	1.43737e-09	1.3242e-09	10
SEC	BP	GO:0022618	protein-RNA complex assembly	11/37	241/12050	0.0456432	14.8649	12.0661	8.817e-11	2.14782e-09	1.97872e-09	11
SEC	BP	GO:0071826	protein-RNA complex organization	11/37	263/12050	0.0418251	13.6214	11.4851	2.24882e-10	5.26743e-09	4.85272e-09	11
SEC	BP	GO:0016072	rRNA metabolic process	10/37	209/12050	0.0478469	15.5826	11.8022	4.60092e-10	1.03776e-08	9.5606e-09	10
SEC	BP	GO:0000027	ribosomal large subunit assembly	5/37	31/12050	0.16129	52.5283	15.942	3.30509e-08	7.18857e-07	6.6226e-07	5
SEC	BP	GO:0140694	non-membrane-bounded organelle assembly	11/37	467/12050	0.0235546	7.67116	8.16018	9.03566e-08	1.89749e-06	1.7481e-06	11
SEC	BP	GO:0000470	maturation of LSU-rRNA	3/37	22/12050	0.136364	44.4103	11.3099	3.94246e-05	0.000800319	0.000737309	3
SEC	BP	GO:0000462	maturation of SSU-rRNA from tricistronic rRNA transcript (SSU-rRNA, 5.8S rRNA, LSU-rRNA)	3/37	36/12050	0.0833333	27.1396	8.71681	0.000177454	0.00348612	0.00321165	3
SEC	BP	GO:1904587	response to glycoprotein	2/37	10/12050	0.2	65.1351	11.2599	0.000406488	0.00773597	0.00712691	2
SEC	BP	GO:0030490	maturation of SSU-rRNA	3/37	50/12050	0.06	19.5405	7.29067	0.000472933	0.00872777	0.00804062	3
SEC	BP	GO:0045471	response to ethanol	5/37	282/12050	0.0177305	5.77439	4.50238	0.00159884	0.0286381	0.0263834	5
SEC	BP	GO:0007000	nucleolus organization	2/37	20/12050	0.1	32.5676	7.84104	0.00168341	0.0292913	0.0269851	2
SEC	BP	GO:0097305	response to alcohol	6/37	434/12050	0.0138249	4.50243	4.12417	0.00189827	0.0321123	0.0295841	6
SEC	BP	GO:0006417	regulation of translation	5/37	326/12050	0.0153374	4.99503	4.05827	0.00300873	0.049522	0.0456231	5
SEC	CC	GO:0022626	cytosolic ribosome	31/37	107/11909	0.28972	93.2506	53.5108	6.73387e-60	2.9629e-58	1.84295e-58	31
SEC	CC	GO:0044391	ribosomal subunit	32/37	164/11909	0.195122	62.8029	44.49	4.7232e-56	1.0391e-54	6.46332e-55	32
SEC	CC	GO:0005840	ribosome	32/37	196/11909	0.163265	52.5494	40.6233	2.45046e-53	3.59401e-52	2.23551e-52	32
SEC	CC	GO:0022625	cytosolic large ribosomal subunit	19/37	56/11909	0.339286	109.204	45.3088	3.17602e-36	3.49362e-35	2.17307e-35	19
SEC	CC	GO:0015934	large ribosomal subunit	19/37	103/11909	0.184466	59.3731	33.2153	1.71639e-30	1.51043e-29	9.395e-30	19
SEC	CC	GO:0022627	cytosolic small ribosomal subunit	12/37	39/11909	0.307692	99.0353	34.2332	4.06887e-22	2.98384e-21	1.85598e-21	12
SEC	CC	GO:0015935	small ribosomal subunit	13/37	66/11909	0.19697	63.3976	28.3771	4.2651e-21	2.68092e-20	1.66756e-20	13
SEC	CC	GO:0098556	cytoplasmic side of rough endoplasmic reticulum membrane	7/37	20/11909	0.35	112.653	27.8978	1.15255e-13	6.33904e-13	3.94294e-13	7
SEC	CC	GO:0030867	rough endoplasmic reticulum membrane	7/37	27/11909	0.259259	83.4464	23.9424	1.30004e-12	6.35577e-12	3.95335e-12	7
SEC	CC	GO:0098554	cytoplasmic side of endoplasmic reticulum membrane	7/37	30/11909	0.233333	75.1018	22.686	2.96065e-12	1.30268e-11	8.10282e-12	7
SEC	CC	GO:0005791	rough endoplasmic reticulum	8/37	99/11909	0.0808081	26.0093	13.9493	5.41803e-10	2.16721e-09	1.34803e-09	8
SEC	CC	GO:0098562	cytoplasmic side of membrane	7/37	258/11909	0.0271318	8.73277	7.01006	1.21938e-05	4.47107e-05	2.78105e-05	7
SEC	CC	GO:0031672	A band	4/37	133/11909	0.0300752	9.68015	5.61969	0.00073795	0.00249768	0.00155358	4
SEC	CC	GO:0030686	90S preribosome	2/37	36/11909	0.0555556	17.8814	5.66288	0.00553674	0.0174012	0.0108237	2
SEC	CC	GO:0030017	sarcomere	4/37	245/11909	0.0163265	5.25494	3.75674	0.00677587	0.0198759	0.012363	4
SEC	CC	GO:0030016	myofibril	4/37	273/11909	0.014652	4.71597	3.46745	0.00984634	0.0270774	0.0168424	4
SEC	CC	GO:0043292	contractile muscle fiber	4/37	300/11909	0.0133333	4.29153	3.22344	0.0135576	0.0350904	0.0218265	4
SEC	MF	GO:0003735	structural constituent of ribosome	31/36	146/10701	0.212329	63.1147	43.9041	1.83725e-54	1.02886e-52	8.50937e-53	31
SEC	MF	GO:0019843	rRNA binding	5/36	52/10701	0.0961538	28.5817	11.5833	7.4856e-07	2.09597e-05	1.73351e-05	5
SEC	MF	GO:0003729	mRNA binding	8/36	265/10701	0.0301887	8.97358	7.63611	2.11038e-06	3.93938e-05	3.25813e-05	8
SEC	MF	GO:0048027	mRNA 5'-UTR binding	3/36	22/10701	0.136364	40.5341	10.784	5.15372e-05	0.00072152	0.000596746	3
SEC	MF	GO:0031369	translation initiation factor binding	3/36	40/10701	0.075	22.2937	7.83873	0.000317169	0.00355229	0.00293799	3
Shell gland	BP	GO:0019991	septate junction assembly	8/66	58/12050	0.137931	25.1829	13.7001	8.07567e-10	1.49965e-06	1.41027e-06	8
Shell gland	BP	GO:0120192	tight junction assembly	9/66	109/12050	0.0825688	15.0751	10.9544	6.99187e-09	5.50654e-06	5.17833e-06	9
Shell gland	BP	GO:0120193	tight junction organization	9/66	112/12050	0.0803571	14.6713	10.7869	8.89586e-09	5.50654e-06	5.17833e-06	9
Shell gland	BP	GO:0007043	cell-cell junction assembly	11/66	209/12050	0.0526316	9.60925	9.31732	1.53114e-08	7.10833e-06	6.68465e-06	11
Shell gland	BP	GO:0043297	apical junction assembly	9/66	123/12050	0.0731707	13.3592	10.2241	2.0325e-08	7.5487e-06	7.09877e-06	9
Shell gland	BP	GO:0045216	cell-cell junction organization	12/66	331/12050	0.0362538	6.61906	7.6927	1.96587e-07	6.08437e-05	5.72172e-05	12
Shell gland	BP	GO:0035002	liquid clearance, open tracheal system	4/66	14/12050	0.285714	52.1645	14.2147	7.88441e-07	0.00020677	0.000194446	4
Shell gland	BP	GO:0060857	establishment of glial blood-brain barrier	5/66	33/12050	0.151515	27.663	11.3819	8.9077e-07	0.00020677	0.000194446	5
Shell gland	BP	GO:0060856	establishment of blood-brain barrier	5/66	42/12050	0.119048	21.7352	9.98951	3.07368e-06	0.000634204	0.000596403	5
Shell gland	BP	GO:0042045	epithelial fluid transport	4/66	22/12050	0.181818	33.1956	11.2165	5.57486e-06	0.00103525	0.000973547	4
Shell gland	BP	GO:0070633	transepithelial transport	4/66	30/12050	0.133333	24.3434	9.49991	2.02091e-05	0.00341166	0.00320832	4
Shell gland	BP	GO:0042044	fluid transport	4/66	36/12050	0.111111	20.2862	8.60004	4.2379e-05	0.00655814	0.00616725	4
Shell gland	BP	GO:0035151	regulation of tube size, open tracheal system	5/66	90/12050	0.0555556	10.1431	6.46094	0.000129712	0.0185288	0.0174244	5
Shell gland	BP	GO:0021782	glial cell development	6/66	148/12050	0.0405405	7.40172	5.81519	0.000153633	0.0203783	0.0191637	6
Shell gland	BP	GO:0035152	regulation of tube architecture, open tracheal system	6/66	161/12050	0.0372671	6.80407	5.50198	0.000242905	0.029828	0.0280502	6
Shell gland	BP	GO:0006882	intracellular zinc ion homeostasis	3/66	23/12050	0.130435	23.8142	8.12714	0.000257	0.029828	0.0280502	3
Shell gland	CC	GO:0005918	septate junction	7/63	57/11909	0.122807	23.2144	12.2597	1.76866e-08	3.46658e-06	3.22082e-06	7
Shell gland	CC	GO:0070160	tight junction	7/63	111/11909	0.0630631	11.9209	8.42986	1.81812e-06	0.000178176	0.000165545	7
Shell gland	CC	GO:0043296	apical junction complex	7/63	152/11909	0.0460526	8.70541	6.97225	1.46118e-05	0.000954638	0.000886963	7
Shell gland	CC	GO:0005791	rough endoplasmic reticulum	5/63	99/11909	0.0505051	9.54706	6.22749	0.000172101	0.00843296	0.00783513	5
Shell gland	CC	GO:0031092	platelet alpha granule membrane	3/63	36/11909	0.0833333	15.7526	6.46465	0.000889482	0.0348677	0.0323959	3
Shell gland	MF	GO:0046873	metal ion transmembrane transporter activity	10/52	457/10701	0.0218818	4.50303	5.34818	5.75527e-05	0.0126077	0.0112336	10
Shell gland	MF	GO:0015106	bicarbonate transmembrane transporter activity	3/52	19/10701	0.157895	32.4929	9.60069	9.92733e-05	0.0126077	0.0112336	3
Shell gland	MF	GO:0005452	solute:inorganic anion antiporter activity	3/52	25/10701	0.12	24.6946	8.28809	0.000230832	0.0195438	0.0174136	3
Shell gland	MF	GO:0015297	antiporter activity	4/52	72/10701	0.0555556	11.4327	6.20663	0.000399649	0.0224507	0.0200037	4
Shell gland	MF	GO:0005385	zinc ion transmembrane transporter activity	3/52	31/10701	0.0967742	19.915	7.36961	0.000441943	0.0224507	0.0200037	3
Shell gland	MF	GO:0022843	voltage-gated monoatomic cation channel activity	4/52	92/10701	0.0434783	8.94732	5.34954	0.00101055	0.0368879	0.0328674	4
Shell gland	MF	GO:0005242	inward rectifier potassium channel activity	2/52	10/10701	0.2	41.1577	8.87766	0.0010166	0.0368879	0.0328674	2
Shell gland	MF	GO:0005244	voltage-gated monoatomic ion channel activity	4/52	104/10701	0.0384615	7.91494	4.95168	0.00159326	0.0449652	0.0400643	4
Shell gland	MF	GO:0022832	voltage-gated channel activity	4/52	104/10701	0.0384615	7.91494	4.95168	0.00159326	0.0449652	0.0400643	4
