## Supplementary material for "Ancestral secretory programs underlie the evolution of morphological innovations across Spiralia": Supplementary file 8.xlsx

### Sheet: Supplementary file 8
Supplementary file 8. GO enrichment of duplicated marker genes in larval shell gland and adult SEC of C. gigas (FDR-adjusted significance, q value < 0.05).
Cell type	Ontology	ID	Description	GeneRatio	BgRatio	RichFactor	FoldEnrichment	zScore	pvalue	p.adjust	qvalue	Gene count
Shell gland	BP	GO:0060857	establishment of glial blood-brain barrier	7/125	33/12050	0.212121	20.4485	11.4537	3.72776e-08	6.55383e-05	5.93022e-05	7
Shell gland	BP	GO:0021782	glial cell development	12/125	148/12050	0.0810811	7.81622	8.54212	4.03561e-08	6.55383e-05	5.93022e-05	12
Shell gland	BP	GO:0019991	septate junction assembly	8/125	58/12050	0.137931	13.2966	9.61065	1.32893e-07	0.000143879	0.000130188	8
Shell gland	BP	GO:0060856	establishment of blood-brain barrier	7/125	42/12050	0.166667	16.0667	10.014	2.17891e-07	0.000176928	0.000160093	7
Shell gland	BP	GO:0035151	regulation of tube size, open tracheal system	9/125	90/12050	0.1	9.64	8.42308	3.62596e-07	0.000235543	0.00021313	9
Shell gland	BP	GO:0035152	regulation of tube architecture, open tracheal system	11/125	161/12050	0.068323	6.58634	7.30581	8.59607e-07	0.000465334	0.000421057	11
Shell gland	BP	GO:0035150	regulation of tube size	13/125	258/12050	0.0503876	4.85736	6.41222	2.6676e-06	0.00123777	0.00111999	13
Shell gland	BP	GO:0010001	glial cell differentiation	14/125	305/12050	0.0459016	4.42492	6.20262	3.22293e-06	0.00130851	0.001184	14
Shell gland	BP	GO:0042063	gliogenesis	16/125	419/12050	0.0381862	3.68115	5.719	6.61969e-06	0.00238897	0.00216166	16
Shell gland	BP	GO:0035002	liquid clearance, open tracheal system	4/125	14/12050	0.285714	27.5429	10.1735	1.0193e-05	0.00319541	0.00289136	4
Shell gland	BP	GO:0007043	cell-cell junction assembly	11/125	209/12050	0.0526316	5.07368	6.0823	1.08219e-05	0.00319541	0.00289136	11
Shell gland	BP	GO:0070633	transepithelial transport	5/125	30/12050	0.166667	16.0667	8.45915	1.28325e-05	0.00347333	0.00314284	5
Shell gland	BP	GO:0120192	tight junction assembly	8/125	109/12050	0.0733945	7.07523	6.52314	1.69468e-05	0.0042341	0.00383122	8
Shell gland	BP	GO:0120193	tight junction organization	8/125	112/12050	0.0714286	6.88571	6.40684	2.06681e-05	0.00475359	0.00430127	8
Shell gland	BP	GO:0007424	open tracheal system development	14/125	361/12050	0.0387812	3.7385	5.40853	2.19531e-05	0.00475359	0.00430127	14
Shell gland	BP	GO:0045216	cell-cell junction organization	13/125	331/12050	0.0392749	3.7861	5.2622	3.85195e-05	0.00734603	0.00664704	13
Shell gland	BP	GO:0003015	heart process	11/125	240/12050	0.0458333	4.41833	5.47642	3.91525e-05	0.00734603	0.00664704	11
Shell gland	BP	GO:0043297	apical junction assembly	8/125	123/12050	0.0650407	6.26992	6.0144	4.07108e-05	0.00734603	0.00664704	8
Shell gland	BP	GO:0042045	epithelial fluid transport	4/125	22/12050	0.181818	17.5273	7.9436	6.98479e-05	0.0119403	0.0108042	4
Shell gland	BP	GO:0000768	syncytium formation by plasma membrane fusion	7/125	111/12050	0.0630631	6.07928	5.50403	0.000151888	0.0232023	0.0209945	7
Shell gland	BP	GO:0140253	cell-cell fusion	7/125	111/12050	0.0630631	6.07928	5.50403	0.000151888	0.0232023	0.0209945	7
Shell gland	BP	GO:0050850	positive regulation of calcium-mediated signaling	5/125	50/12050	0.1	9.64	6.26772	0.000161655	0.0232023	0.0209945	5
Shell gland	BP	GO:0006949	syncytium formation	7/125	113/12050	0.0619469	5.97168	5.43621	0.000169788	0.0232023	0.0209945	7
Shell gland	BP	GO:0045137	development of primary sexual characteristics	14/125	437/12050	0.0320366	3.08833	4.5527	0.000171445	0.0232023	0.0209945	14
Shell gland	BP	GO:0021953	central nervous system neuron differentiation	9/125	208/12050	0.0432692	4.17115	4.72322	0.000310678	0.0403633	0.0365226	9
Shell gland	BP	GO:0030913	paranodal junction assembly	3/125	14/12050	0.214286	20.6571	7.53433	0.000364875	0.0455813	0.0412442	3
Shell gland	CC	GO:0005918	septate junction	8/126	57/11909	0.140351	13.2654	9.59842	1.34403e-07	4.11272e-05	3.6501e-05	8
Shell gland	CC	GO:0070160	tight junction	8/126	111/11909	0.0720721	6.81195	6.36145	2.23009e-05	0.00334381	0.00296767	8
Shell gland	CC	GO:0043296	apical junction complex	9/126	152/11909	0.0592105	5.59633	5.89742	3.27824e-05	0.00334381	0.00296767	9
Shell gland	CC	GO:0009925	basal plasma membrane	11/126	303/11909	0.0363036	3.43127	4.43292	0.000364667	0.0223176	0.0198071	11
Shell gland	CC	GO:0016323	basolateral plasma membrane	11/126	303/11909	0.0363036	3.43127	4.43292	0.000364667	0.0223176	0.0198071	11
Shell gland	CC	GO:0016324	apical plasma membrane	13/126	436/11909	0.0298165	2.81813	3.99952	0.000704821	0.0308437	0.0273741	13
Shell gland	CC	GO:0043196	varicosity	3/126	17/11909	0.176471	16.6793	6.68959	0.000705574	0.0308437	0.0273741	3
Shell gland	CC	GO:0045121	membrane raft	13/126	455/11909	0.0285714	2.70045	3.82445	0.00104368	0.035485	0.0314934	13
Shell gland	CC	GO:0098857	membrane microdomain	13/126	455/11909	0.0285714	2.70045	3.82445	0.00104368	0.035485	0.0314934	13
Shell gland	CC	GO:0045178	basal part of cell	11/126	359/11909	0.0306407	2.89603	3.77206	0.00147351	0.0410824	0.0364611	11
Shell gland	CC	GO:0044304	main axon	5/126	79/11909	0.0632911	5.98202	4.59413	0.00147682	0.0410824	0.0364611	5
Shell gland	MF	GO:0046873	metal ion transmembrane transporter activity	15/106	457/10701	0.0328228	3.31355	5.05588	4.13425e-05	0.0176119	0.0162324	15
Shell gland	MF	GO:0005385	zinc ion transmembrane transporter activity	4/106	31/10701	0.129032	13.0262	6.70688	0.000232937	0.0496155	0.0457292	4
SEC	BP	GO:0006614	SRP-dependent cotranslational protein targeting to membrane	8/44	69/12050	0.115942	31.7523	15.5081	1.14519e-10	9.44614e-08	8.44915e-08	8
SEC	BP	GO:0006613	cotranslational protein targeting to membrane	8/44	75/12050	0.106667	29.2121	14.8365	2.27399e-10	9.44614e-08	8.44915e-08	8
SEC	BP	GO:0045047	protein targeting to ER	8/44	76/12050	0.105263	28.8278	14.7322	2.53474e-10	9.44614e-08	8.44915e-08	8
SEC	BP	GO:0002181	cytoplasmic translation	9/44	120/12050	0.075	20.5398	13.0224	3.76319e-10	1.05181e-07	9.40798e-08	9
SEC	BP	GO:0072599	establishment of protein localization to endoplasmic reticulum	8/44	83/12050	0.0963855	26.3965	14.0547	5.20411e-10	1.16364e-07	1.04082e-07	8
SEC	BP	GO:0000184	nuclear-transcribed mRNA catabolic process, nonsense-mediated decay	8/44	93/12050	0.0860215	23.5582	13.2202	1.30829e-09	2.43779e-07	2.18049e-07	8
SEC	BP	GO:0070972	protein localization to endoplasmic reticulum	8/44	97/12050	0.0824742	22.5867	12.9222	1.83684e-09	2.93369e-07	2.62405e-07	8
SEC	BP	GO:0006413	translational initiation	9/44	176/12050	0.0511364	14.0044	10.5208	1.12612e-08	1.57375e-06	1.40765e-06	9
SEC	BP	GO:0006612	protein targeting to membrane	8/44	147/12050	0.0544218	14.9041	10.2678	4.9539e-08	6.15385e-06	5.50434e-06	8
SEC	BP	GO:0043043	peptide biosynthetic process	12/44	463/12050	0.0259179	7.09798	8.10016	6.18279e-08	6.91236e-06	6.18279e-06	12
SEC	BP	GO:0090150	establishment of protein localization to membrane	9/44	241/12050	0.0373444	10.2273	8.75947	1.69872e-07	1.72651e-05	1.54429e-05	9
SEC	BP	GO:0000956	nuclear-transcribed mRNA catabolic process	8/44	175/12050	0.0457143	12.5195	9.29261	1.91347e-07	1.78272e-05	1.59456e-05	8
SEC	BP	GO:0006402	mRNA catabolic process	9/44	258/12050	0.0348837	9.55338	8.4073	3.02941e-07	2.60529e-05	2.33031e-05	9
SEC	BP	GO:0006401	RNA catabolic process	9/44	287/12050	0.0313589	8.58806	7.87617	7.42279e-07	5.92763e-05	5.30199e-05	9
SEC	BP	GO:0141188	nucleic acid catabolic process	9/44	330/12050	0.0272727	7.46901	7.21329	2.36525e-06	0.00017629	0.000157683	9
SEC	BP	GO:0051593	response to folic acid	4/44	39/12050	0.102564	28.0886	10.2573	1.15867e-05	0.000809621	0.000724169	4
SEC	BP	GO:0006605	protein targeting	8/44	351/12050	0.022792	6.24191	6.03352	3.3898e-05	0.00221585	0.00198197	8
SEC	BP	GO:1903984	positive regulation of TRAIL-activated apoptotic signaling pathway	3/44	18/12050	0.166667	45.6439	11.4745	3.56755e-05	0.00221585	0.00198197	3
SEC	BP	GO:0002576	platelet degranulation	6/44	176/12050	0.0340909	9.33626	6.74422	3.9707e-05	0.00224967	0.00201223	6
SEC	BP	GO:0048526	imaginal disc-derived wing expansion	3/44	19/12050	0.157895	43.2416	11.155	4.22567e-05	0.00224967	0.00201223	3
SEC	BP	GO:1903121	regulation of TRAIL-activated apoptotic signaling pathway	3/44	19/12050	0.157895	43.2416	11.155	4.22567e-05	0.00224967	0.00201223	3
SEC	BP	GO:0035202	tracheal pit formation in open tracheal system	3/44	20/12050	0.15	41.0795	10.8594	4.95871e-05	0.00230993	0.00206613	3
SEC	BP	GO:1904683	regulation of metalloendopeptidase activity	3/44	20/12050	0.15	41.0795	10.8594	4.95871e-05	0.00230993	0.00206613	3
SEC	BP	GO:1904684	negative regulation of metalloendopeptidase activity	3/44	20/12050	0.15	41.0795	10.8594	4.95871e-05	0.00230993	0.00206613	3
SEC	BP	GO:0034655	nucleobase-containing compound catabolic process	9/44	494/12050	0.0182186	4.98942	5.48115	5.97972e-05	0.00267413	0.00239189	9
SEC	BP	GO:0045471	response to ethanol	7/44	282/12050	0.0248227	6.79803	5.96426	6.51146e-05	0.00279993	0.00250441	7
SEC	BP	GO:0060232	delamination	3/44	24/12050	0.125	34.233	9.86544	8.71452e-05	0.00360846	0.0032276	3
SEC	BP	GO:1905049	negative regulation of metallopeptidase activity	3/44	25/12050	0.12	32.8636	9.6544	9.87764e-05	0.003944	0.00352773	3
SEC	BP	GO:0036462	TRAIL-activated apoptotic signaling pathway	3/44	27/12050	0.111111	30.4293	9.2674	0.000124979	0.00468552	0.00419098	3
SEC	BP	GO:0071711	basement membrane organization	4/44	71/12050	0.056338	15.4289	7.38169	0.00012573	0.00468552	0.00419098	4
SEC	BP	GO:0051045	negative regulation of membrane protein ectodomain proteolysis	3/44	28/12050	0.107143	29.3425	9.08933	0.00013962	0.00487797	0.00436312	3
SEC	BP	GO:1902043	positive regulation of extrinsic apoptotic signaling pathway via death domain receptors	3/44	28/12050	0.107143	29.3425	9.08933	0.00013962	0.00487797	0.00436312	3
SEC	BP	GO:1905048	regulation of metallopeptidase activity	3/44	30/12050	0.1	27.3864	8.75973	0.000172153	0.00583235	0.00521677	3
SEC	BP	GO:0042742	defense response to bacterium	8/44	449/12050	0.0178174	4.87953	5.07174	0.000189857	0.00624293	0.00558402	8
SEC	BP	GO:0010466	negative regulation of peptidase activity	6/44	280/12050	0.0214286	5.86851	4.98987	0.000501309	0.0152968	0.0136823	6
SEC	BP	GO:0007426	tracheal outgrowth, open tracheal system	3/44	43/12050	0.0697674	19.1068	7.20046	0.000506246	0.0152968	0.0136823	3
SEC	BP	GO:0042331	phototaxis	3/44	43/12050	0.0697674	19.1068	7.20046	0.000506246	0.0152968	0.0136823	3
SEC	BP	GO:0022408	negative regulation of cell-cell adhesion	5/44	187/12050	0.026738	7.32256	5.27496	0.000567135	0.0165004	0.0147589	5
SEC	BP	GO:0060267	positive regulation of respiratory burst	2/44	10/12050	0.2	54.7727	10.298	0.000575597	0.0165004	0.0147589	2
SEC	BP	GO:0051043	regulation of membrane protein ectodomain proteolysis	3/44	46/12050	0.0652174	17.8607	6.93575	0.00061797	0.0172723	0.0154493	3
SEC	BP	GO:0009453	energy taxis	3/44	51/12050	0.0588235	16.1096	6.54589	0.000837063	0.0218477	0.0195418	3
SEC	BP	GO:0002679	respiratory burst involved in defense response	2/44	12/12050	0.166667	45.6439	9.36653	0.000840297	0.0218477	0.0195418	2
SEC	BP	GO:0060263	regulation of respiratory burst	2/44	12/12050	0.166667	45.6439	9.36653	0.000840297	0.0218477	0.0195418	2
SEC	BP	GO:0097305	response to alcohol	7/44	434/12050	0.016129	4.41716	4.38919	0.000904749	0.0229889	0.0205625	7
SEC	BP	GO:0048733	sebaceous gland development	2/44	14/12050	0.142857	39.1234	8.64006	0.00115322	0.0286512	0.0256272	2
SEC	BP	GO:0002548	monocyte chemotaxis	2/44	15/12050	0.133333	36.5152	8.3318	0.00132756	0.0322655	0.02886	2
SEC	BP	GO:1902041	regulation of extrinsic apoptotic signaling pathway via death domain receptors	3/44	61/12050	0.0491803	13.4687	5.91014	0.00141032	0.0335477	0.0300069	3
SEC	BP	GO:0007584	response to nutrient	6/44	344/12050	0.0174419	4.77669	4.30219	0.00146353	0.0340881	0.0304902	6
SEC	BP	GO:0090281	negative regulation of calcium ion import	2/44	16/12050	0.125	34.233	8.05242	0.0015137	0.034537	0.0308918	2
SEC	BP	GO:0001101	response to acid chemical	7/44	484/12050	0.0144628	3.96084	4.02484	0.00170262	0.0380706	0.0340524	7
SEC	BP	GO:0045730	respiratory burst	2/44	19/12050	0.105263	28.8278	7.34864	0.00214206	0.0469574	0.0420013	2
SEC	BP	GO:0045861	negative regulation of proteolysis	6/44	378/12050	0.015873	4.34704	4.00255	0.00235841	0.0491622	0.0439734	6
SEC	BP	GO:0000028	ribosomal small subunit assembly	2/44	20/12050	0.1	27.3864	7.14931	0.00237456	0.0491622	0.0439734	2
SEC	BP	GO:0007000	nucleolus organization	2/44	20/12050	0.1	27.3864	7.14931	0.00237456	0.0491622	0.0439734	2
SEC	BP	GO:0006509	membrane protein ectodomain proteolysis	3/44	74/12050	0.0405405	11.1026	5.2771	0.00245778	0.04996	0.044687	3
SEC	CC	GO:0022626	cytosolic ribosome	8/48	107/11909	0.0747664	18.5498	11.6002	9.13171e-09	1.17799e-06	1.03813e-06	8
SEC	CC	GO:0005840	ribosome	9/48	196/11909	0.0459184	11.3925	9.33244	7.10292e-08	4.58138e-06	4.03745e-06	9
SEC	CC	GO:0044391	ribosomal subunit	8/48	164/11909	0.0487805	12.1026	9.10754	2.57581e-07	1.1076e-05	9.76095e-06	8
SEC	CC	GO:0022627	cytosolic small ribosomal subunit	5/48	39/11909	0.128205	31.8082	12.2589	4.46154e-07	1.43885e-05	1.26802e-05	5
SEC	CC	GO:0015935	small ribosomal subunit	5/48	66/11909	0.0757576	18.7958	9.22226	6.38426e-06	0.000164714	0.000145158	5
SEC	CC	GO:0042827	platelet dense granule	4/48	40/11909	0.1	24.8104	9.59554	1.90842e-05	0.000410311	0.000361596	4
SEC	CC	GO:0031089	platelet dense granule lumen	3/48	21/11909	0.142857	35.4435	10.0494	7.76719e-05	0.00143138	0.00126144	3
SEC	CC	GO:0022625	cytosolic large ribosomal subunit	3/48	56/11909	0.0535714	13.2913	5.86485	0.00146638	0.0236454	0.020838	3
SEC	MF	GO:0003735	structural constituent of ribosome	8/38	146/10701	0.0547945	15.4304	10.4802	3.4274e-08	5.07256e-06	4.43758e-06	8
SEC	MF	GO:0031369	translation initiation factor binding	4/38	40/10701	0.1	28.1605	10.2734	1.12724e-05	0.000834155	0.000729738	4
SEC	MF	GO:0003746	translation elongation factor activity	3/38	15/10701	0.2	56.3211	12.7989	1.82537e-05	0.000900516	0.000787791	3
SEC	MF	GO:0090079	translation regulator activity, nucleic acid binding	5/38	100/10701	0.05	14.0803	7.84489	2.53283e-05	0.000937146	0.000819836	5
SEC	MF	GO:0045182	translation regulator activity	5/38	120/10701	0.0416667	11.7336	7.05854	6.08957e-05	0.00180251	0.00157688	5
SEC	MF	GO:0008191	metalloendopeptidase inhibitor activity	3/38	24/10701	0.125	35.2007	10.0129	7.94257e-05	0.00195917	0.00171392	3
SEC	MF	GO:0008135	translation factor activity, RNA binding	4/38	76/10701	0.0526316	14.8213	7.21832	0.000144409	0.00305322	0.00267103	4
SEC	MF	GO:0004866	endopeptidase inhibitor activity	5/38	186/10701	0.0268817	7.57003	5.39589	0.000473745	0.00791477	0.00692401	5
SEC	MF	GO:0030414	peptidase inhibitor activity	5/38	188/10701	0.0265957	7.4895	5.35884	0.000497491	0.00791477	0.00692401	5
SEC	MF	GO:0061135	endopeptidase regulator activity	5/38	191/10701	0.026178	7.37187	5.30427	0.000534782	0.00791477	0.00692401	5
SEC	MF	GO:0061134	peptidase regulator activity	5/38	234/10701	0.0213675	6.01721	4.63237	0.00133429	0.0179522	0.015705	5
SEC	MF	GO:0019838	growth factor binding	4/38	147/10701	0.0272109	7.66273	4.85564	0.00175526	0.0216482	0.0189383	4
SEC	MF	GO:0005506	iron ion binding	3/38	91/10701	0.032967	9.28369	4.7373	0.00404715	0.0430822	0.0376892	3
SEC	MF	GO:0004867	serine-type endopeptidase inhibitor activity	2/38	27/10701	0.0740741	20.8596	6.16785	0.00407534	0.0430822	0.0376892	2
