## Supplementary material for "Ancestral secretory programs underlie the evolution of morphological innovations across Spiralia": Supplementary file 12.xlsx

### Sheet: Supplementary file 12
Supplementary file 12. Primers for FISH used in this study. T7 promoter sequences were underlined.
Gene ID	Primer	Sequecne
LOC105342230	Unc-42230-FISH-F	TTGGTGAGGCGAGAGGAGAAC
LOC105342230	Unc-42230-FISH-R	TAATACGACTCACTATAGGGATTGGAAGCAGTTGCAGGACAG
LOC105346765	Unc-46765-FISH-F	GTACAGCGTATGCTCAGTATGGT
LOC105346765	Unc-46765-FISH-R	TAATACGACTCACTATAGGGTCGTCTTTCACACTCTTGTCTTGT
LOC105329954	rbp4b-FISH-F	GCTGTTGTGCTTTACCAATTAGGG
LOC105329954	rbp4b-FISH-R	TAATACGACTCACTATAGGGTACCGCCATATTGTCGTAGTCTGT
LOC105334425	Unc-34425-FISH-F	GTTGGTTCGTGGATGGTGTCAAT
LOC105334425	Unc-34425-FISH-R	TAATACGACTCACTATAGGGACTCGTACTGCCGCTGTCTC
LOC105333790	BMPER-FISH-F	CCCTGCCGATCAACCTGGAT
LOC105333790	BMPER-FISH-R	TAATACGACTCACTATAGGGGTACACGATACACTGCCGTCATAT
LOC105325054	Unc-25054-FISH-F	AGTGACACAGACAATGGAAGAGA
LOC105325054	Unc-25054-FISH-R	TAATACGACTCACTATAGGGACTGGCAAGGAATGACCGAAT
