## Supplementary material for "Ancestral secretory programs underlie the evolution of morphological innovations across Spiralia": Supplementary file 13.xlsx

### Sheet: Supplementary file 13
Supplementary file 13. Genome resources used for the identification of duplicated genes by OrthoFinder analysis.
Phylum	Class	Order/family	Species	Source	Accession
Porifera	Demospongiae	Haplosclerida	Amphimedon queenslandica	NCBI	GCF_000090795.2
Cnidaria	Hydrozoa	Anthoathecata	Hydra vulgaris	NCBI	GCF_022113875.1
	Anthozoa	Scleractinia	Acropora digitifera	OIST	https://marinegenomics.oist.jp/adig/viewer/info?project_id=87
		Actiniaria	Nematostella vectensis	NCBI	GCF_932526225.1
Mollusca	Bivalvia	Ostreida	Crassostrea nippona	Figshare	https://doi.org/10.6084/m9.figshare.29204657
			Crassostrea gigas	NCBI	GCF_902806645.1
			Ostrea edulis	NCBI	GCF_947568905.1
			Saccostrea echinata	NCBI	GCF_033153115.1
		Pterioida	Pinctada fucata	OIST	https://marinegenomics.oist.jp/pearl_3_0/viewer/info?project_id=109
		Mytilida	Mytilus galloprovincialis	NCBI	GCA_037788925.1
		Pectinida	Patinopecten yessoensis	MolluscDB	http://mgbase.qnlm.ac/page/taxonomy/index?species=Patinopecten%20yessoensis
		Venerida	Mercenaria mercenaria	NCBI	GCF_021730395.1
	Scaphopoda	Dentaliida	Pictodentalium vernedei	NCBI	GCA_031216915.1
	Gastropoda	Vetigastropoda	Haliotis rufescens	NCBI	GCF_023055435.1
		Caenogastropoda	Pomacea canaliculata	NCBI	GCF_003073045.1
	Cephalopoda	Nautilida	Nautilus pompilius	NCBI	GCA_047652355.1
		Sepiida	Euprymna scolopes	MolluscDB	http://mgbase.qnlm.ac/page/taxonomy/index?species=Euprymna%20scolopes
		Octopoda	Octopus bimaculoides	NCBI	GCF_001194135.2
	Polyplacophora	Chitonida	Liolophura japonica	NCBI	GCF_032854445.1
Annelida	Polychaeta	Sabellida	Owenia fusiformis	NCBI	GCA_903813345.2
			Paraescarpia echinospica	NCBI	GCA_020002185.1
	Sipuncula	Golfingiida	Sipunculus nudus	CNGBdb	https://ftp.cngb.org/pub/CNSA/data5/CNP0003624/CNS0632690/CNA0051940/
Brachiopoda	Lingulata	Lingulida	Lingula anatina	NCBI	GCF_001039355.2
Phoronida	Phylactolaemata	Phoronidae	Phoronis australis	OIST	https://marinegenomics.oist.jp/pau_v2/viewer/download?project_id=51
Arthropoda	Insecta	Diptera	Drosophila melanogaster	NCBI	GCF_000001215.4
	Thecostraca	Balanomorpha	Amphibalanus amphitrite	NCBI	GCA_037642225.1
	Malacostraca	Decapoda	Penaeus vannamei	NCBI	GCF_003789085.1
	Branchiopoda	Diplostraca	Daphnia pulex	NCBI	GCF_000002985.6
Nematoda	Chromadorea	Rhabditida	Caenorhabditis elegans	NCBI	GCF_000002985.6
Echinodermata	Echinoidea	Camarodonta	Strongylocentrotus purpuratus	NCBI	GCF_000002235.5
			Paracentrotus lividus	NCBI	GCA_940671915.1
	Valvatida	Valvatida	Patiria miniata	NCBI	GCF_015706575.1
	Ophiuroidea	Ophiurida	Ophiura sarsii	Figshare	https://doi.org/10.6084/m9.figshare.24912420.v1
	Aspidochirotida	Aspidochirotida	Apostichopus japonicus	Figshare	https://doi.org/10.6084/m9.figshare.22140020
Hemichordata	Enteropneusta	Ptychoderidae	Ptychodera flava	Figshare	https://doi.org/10.6084/m9.figshare.25778394.v1
Chordata	Leptocardii	Amphioxiformes	Branchiostoma lanceolatum	NCBI	GCA_927797965.1
	Myxini	Myxiniformes	Eptatretus atami	Zendo	https://zenodo.org/records/10227719
	Cypriniformes	Cypriniformes	Danio rerio	NCBI	GCF_000002035.6
	Mammalia	Rodentia	Mus musculus	NCBI	GCF_000001635.27
	Aves	Galliformes	Gallus gallus	NCBI	GCF_016699485.2
